# Parallelism in gene expression between foothill and alpine ecotypes in *Arabidopsis arenosa*

**DOI:** 10.1101/2020.03.05.977892

**Authors:** Guillaume Wos, Magdalena Bohutínská, Jana Nosková, Terezie Mandáková, Filip Kolář

**Affiliations:** Department of Botany, Charles University, 128 01 Prague, Czech Republic; Institute of Botany, The Czech Academy of Sciences, 252 43 Průhonice, Czech Republic; Central European Institute of Technology and Faculty of Science, Masaryk University, 625 00 Brno, Czech Republic; Institute of Botany, University of Innsbruck, AT-6020 Innsbruck, Austria

**Keywords:** Alpine adaptation, *Arabidopsis arenosa*, common garden experiment, gene-by-environment interaction, gene expression analysis, parallel evolution

## Abstract

Parallel adaptation results from independent evolution of similar traits between closely related lineages and allows testing to which extent evolution is repeatable. Parallel adaptation often involves similar gene expression changes but the identity of genes shaped by parallel selection and the causes of expression parallelism remains largely unknown. By comparing genomes and transcriptomes of four independent foothill–alpine population pairs across four treatments, we addressed genetic basis, plasticity and functional consequences of gene expression parallelism in alpine adaptation. Seeds of four population pairs of *Arabidopsis arenosa* from distinct mountain regions were raised under four treatments that differed in temperature and irradiance, factors varying strongly with elevation. Parallelism in gene expression was quantified by RNA-seq in leaves of young plants. By manipulating temperature and irradiance, we also tested for parallelism in plasticity (gene-by-environment interaction [GEI]). We found significant parallelism in differential gene expression across four independently recruited alpine ecotypes with an overrepresentation of genes involved in biotic stress response. In addition, we demonstrated significant parallelism in GEI indicating shared response to environmental variation in our foothill and alpine populations. Fraction of genes showing expression parallelism also encompassed genomic variants showing outlying differentiation, with greater enrichment of such variants in cis-regulatory elements. In summary, our results suggest frequent evolutionary repeatability in shaping expression difference associated with colonization of an alpine environment and support the hypothesis of an important role of genetic variation in cis-regulatory elements in gene expression parallelism.
