## Supplementary material for "Parallelism in gene expression between foothill and alpine ecotypes in *Arabidopsis arenosa*": Table S1

### Sheet: Table S1
Table S1. Rearing conditions of Arapidopsis arenosa
Conditions - Germination - duration = 20 days						Intermediate conditions - duration = 3 days						Final conditions - until plants reached the 14-leaf stage
						Chamber 1: High temperature:High irradiance						Chamber 1: High temperature:High irradiance
interval	Running time (h)	temperature °C	irradiance, PPFD umol m-2 s-1	Relative humidity (%)		interval	Running time (h)	temperature °C	irradiance, PPFD umol m-2 s-1	Relative humidity (%)		interval	Running time (h)	temperature °C	irradiance, PPFD umol m-2 s-1	Relative humidity (%)
1	4	21	0	ca 50		1	3	16	0	ca 65		1	3	13	0	ca 65
2	0.5	21	from 0 to 150	ca 50		2	2	16	0	ca 65		2	2	12	0	ca 65
3	15	21	150	ca 50		3	3	16	200	ca 65		3	3	14	280	ca 65
4	0.5	21	from 0 to 150	ca 50		4	3	16	500	ca 65		4	3	16	980	ca 65
5	4	21	0	ca 50		5	5	18	500	ca 65		5	5	18	980	ca 65
						6	2	16	250	ca 65		6	2	16	560	ca 65
						7	3	16	200	ca 65		7	3	15	280	ca 65
						8	3	16	0	ca 65		8	3	14	0	ca 65
						Chamber 2: High temperature:Low irradiance						Chamber 2: High temperature:Low irradiance
						interval	Running time (h)	temperature °C	irradiance, PPFD umol m-2 s-1	Relative humidity (%)		interval	Running time (h)	temperature °C	irradiance, PPFD umol m-2 s-1	Relative humidity (%)
						1	3	16	0	ca 65		1	3	13	0	ca 65
						2	2	16	0	ca 65		2	2	12	0	ca 65
						3	3	16	50	ca 65		3	3	14	50	ca 65
						4	3	16	200	ca 65		4	3	16	200	ca 65
						5	5	18	200	ca 65		5	5	18	200	ca 65
						6	2	16	100	ca 65		6	2	16	100	ca 65
						7	3	16	50	ca 65		7	3	15	50	ca 65
						8	3	16	0	ca 65		8	3	14	0	ca 65
						Chamber 3: Low temperature:High irradiance						Chamber 3: Low temperature:High irradiance
						interval	Running time (h)	temperature °C	irradiance, PPFD umol m-2 s-1	Relative humidity (%)		interval	Running time (h)	temperature °C	irradiance, PPFD umol m-2 s-1	Relative humidity (%)
						1	3	14	0	ca 65		1	3	5	0	ca 65
						2	2	14	0	ca 65		2	2	4	0	ca 65
						3	3	14	200	ca 65		3	3	6	280	ca 65
						4	3	14	500	ca 65		4	3	8	980	ca 65
						5	5	18	500	ca 65		5	5	10	980	ca 65
						6	2	14	250	ca 65		6	2	8	560	ca 65
						7	3	14	200	ca 65		7	3	7	280	ca 65
						8	3	14	0	ca 65		8	3	6	0	ca 65
						Chamber 4: Low temperature:Low irradiance						Chamber 4: Low temperature:Low irradiance
						interval	Running time (h)	temperature °C	irradiance, PPFD umol m-2 s-1	Relative humidity (%)		interval	Running time (h)	temperature °C	irradiance, PPFD umol m-2 s-1	Relative humidity (%)
						1	3	14	0	ca 65		1	3	5	0	ca 65
						2	2	14	0	ca 65		2	2	4	0	ca 65
						3	3	14	50	ca 65		3	3	6	50	ca 65
						4	3	14	200	ca 65		4	3	8	200	ca 65
						5	5	18	200	ca 65		5	5	10	200	ca 65
						6	2	14	100	ca 65		6	2	8	100	ca 65
						7	3	14	50	ca 65		7	3	7	50	ca 65
						8	3	14	0	ca 65		8	3	6	0	ca 65
