## Supplementary material for "Parallelism in gene expression between foothill and alpine ecotypes in *Arabidopsis arenosa*": Table S2

### Sheet: Table S2
Table S2. Arabidopsis arenosa samples used for the genomic analysis. Sequences are available at Sequence Read Archives. NT = Niedere Tauern (Austria), FG = Făgăraș (Romania), VT = Vysoké Tatry (Slovakia), ZT = Západné Tatry (Slovakia)
Project_ID	Identifiers	Sample_name	Mountain_region	Ecotype
PRJNA484107	SRS3621791	VEL_001_a	VT	alpine
PRJNA484107	SRS3621794	VEL_001_b	VT	alpine
PRJNA484107	SRS3621797	VEL_001_d	VT	alpine
PRJNA484107	SRS3621798	VEL_001_e	VT	alpine
PRJNA484107	SRS3621795	VEL_001_k	VT	alpine
PRJNA484107	SRS3621796	VEL_001_l	VT	alpine
PRJNA484107	SRS3621799	VEL_001_n	VT	alpine
PRJNA484107	SRS3621800	VEL_001_o	VT	alpine
SUB6592572	SAMN13420527	a2tl1_SUB05	VT	foothill
SUB6592572	SAMN13420528	a2tl1_SUB06	VT	foothill
SUB6592572	SAMN13420529	a2tl1_SUB10	VT	foothill
SUB6592572	SAMN13420530	a2tl1_SUB11	VT	foothill
SUB6592572	SAMN13420531	a2tl1_SUB12	VT	foothill
SUB6592572	SAMN13420532	a2tl1_SUB14	VT	foothill
SUB6592572	SAMN13420533	a2tl1_SUB15	VT	foothill
SUB6592572	SAMN13420534	a2tl1_SUB18	VT	foothill
PRJNA484107	SRS3621660	SCH_001_a	NT	Alpine
PRJNA484107	SRS3621661	SCH_001_b	NT	Alpine
PRJNA484107	SRS3621658	SCH_001_c	NT	Alpine
PRJNA484107	SRS3621659	SCH_001_d	NT	Alpine
PRJNA484107	SRS3621657	SCH_001_f	NT	Alpine
PRJNA484107	SRS3621656	SCH_001_g	NT	Alpine
PRJNA484107	SRS3621654	SCH_001_h	NT	Alpine
SUB6592572	SAMN13420551	a4al1_ING01	NT	foothill
SUB6592572	SAMN13420552	a4al1_ING02	NT	foothill
SUB6592572	SAMN13420553	a4al1_ING03	NT	foothill
SUB6592572	SAMN13420554	a4al1_ING04	NT	foothill
SUB6592572	SAMN13420555	a4al1_ING05	NT	foothill
SUB6592572	SAMN13420556	a4al1_ING06	NT	foothill
SUB6592572	SAMN13420557	a4al1_ING07	NT	foothill
SUB6592572	SAMN13420558	a4al1_ING08	NT	foothill
PRJNA484107	SRS3621833	LAC_001_c	FG	alpine
PRJNA484107	SRS3621836	LAC_001_d	FG	alpine
PRJNA484107	SRS3621835	LAC_001_f	FG	alpine
PRJNA484107	SRS3621826	LAC_001_i	FG	alpine
PRJNA484107	SRS3621825	LAC_001_l	FG	alpine
PRJNA484107	SRS3621785	LAC_001_p	FG	alpine
PRJNA484107	SRS3621786	LAC_001_r	FG	alpine
PRJNA484107	SRS3621783	LAC_001_t	FG	alpine
PRJNA484107	SRS3621824	DRA_001_b	FG	foothill
PRJNA484107	SRS3621823	DRA_001_c	FG	foothill
PRJNA484107	SRS3621818	DRA_001_e	FG	foothill
PRJNA484107	SRS3621817	DRA_001_h	FG	foothill
PRJNA484107	SRS3621820	DRA_001_i	FG	foothill
PRJNA484107	SRS3621776	DRA_001_j	FG	foothill
PRJNA484107	SRS3621816	DRA_001_l	FG	foothill
PRJNA484107	SRS3621815	DRA_001_o	FG	foothill
PRJNA484107	SRS3621666	TKO_001_a	ZT	alpine
PRJNA484107	SRS3621664	TKO_001_h	ZT	alpine
PRJNA484107	SRS3621665	TKO_001_m	ZT	alpine
PRJNA484107	SRS3621662	TKO_001_n	ZT	alpine
PRJNA484107	SRS3621663	TKO_001_o	ZT	alpine
PRJNA484107	SRS3621771	TKO_001_p	ZT	alpine
PRJNA484107	SRS3621779	TKO_001_q	ZT	alpine
PRJNA484107	SRS3621613	TKO_001_t	ZT	alpine
SUB6592572	SAMN13420590	a4tl1_HRA01	ZT	foothill
SUB6592572	SAMN13420591	a4tl1_HRA02	ZT	foothill
SUB6592572	SAMN13420592	a4tl1_HRA04	ZT	foothill
SUB6592572	SAMN13420593	a4tl1_HRA05	ZT	foothill
SUB6592572	SAMN13420594	a4tl1_HRA06	ZT	foothill
SUB6592572	SAMN13420595	a4tl1_HRA08	ZT	foothill
SUB6592572	SAMN13420596	a4tl1_HRA12	ZT	foothill
SUB6592572	SAMN13420597	a4tl1_HRA13	ZT	foothill
