## Supplementary material for "Parallelism in gene expression between foothill and alpine ecotypes in *Arabidopsis arenosa*": Table S3

### Sheet: A) Magnitude
Table S3. A) Magnitude of vectors measured as the difference in euclidian distance between foothill and alpine centroid between pairs of regions. B) Direction measured as the angle (in degree) between any pairs of vectors. C) Average values of magnitude and direction between regions and treatments. Anova was performed to test for the effects of region and treatment. NT = Niedere Tauern (Austria),…
region_pair	treatment	temperature	irradiance	diff_length
VT_ZT	High temperature:High irradiance	high	high	-0.0149901
VT_FG	High temperature:High irradiance	high	high	-0.8954858
VT_NT	High temperature:High irradiance	high	high	0.0148382
ZT_FG	High temperature:High irradiance	high	high	-0.8804957
ZT_NT	High temperature:High irradiance	high	high	0.0298283
FG_NT	High temperature:High irradiance	high	high	0.910324
VT_ZT	Low temperature:High irradiance	low	high	0.198107
VT_FG	Low temperature:High irradiance	low	high	0.77953
VT_NT	Low temperature:High irradiance	low	high	0.0238130000000001
ZT_FG	Low temperature:High irradiance	low	high	0.581423
ZT_NT	Low temperature:High irradiance	low	high	-0.174294
FG_NT	Low temperature:High irradiance	low	high	-0.755717
VT_ZT	High temperature:Low irradiance	high	low	-0.817161
VT_FG	High temperature:Low irradiance	high	low	-1.326682
VT_NT	High temperature:Low irradiance	high	low	0.9467879
ZT_FG	High temperature:Low irradiance	high	low	-0.509521
ZT_NT	High temperature:Low irradiance	high	low	1.7639489
FG_NT	High temperature:Low irradiance	high	low	2.2734699
VT_ZT	Low temperature:Low irradiance	low	low	-0.2280765
VT_FG	Low temperature:Low irradiance	low	low	-0.4857576
VT_NT	Low temperature:Low irradiance	low	low	0.3945456
ZT_FG	Low temperature:Low irradiance	low	low	-0.2576811
ZT_NT	Low temperature:Low irradiance	low	low	0.6226221
FG_NT	Low temperature:Low irradiance	low	low	0.8803032

### Sheet: B) Direction
region_pair	treatment	temperature	irradiance	angle
VT_ZT	High temperature:High irradiance	high	high	135.2084
VT_FG	High temperature:High irradiance	high	high	103.7245
VT_NT	High temperature:High irradiance	high	high	10.11326
ZT_FG	High temperature:High irradiance	high	high	121.0671
ZT_NT	High temperature:High irradiance	high	high	145.3217
FG_NT	High temperature:High irradiance	high	high	93.61124
VT_ZT	Low temperature:High irradiance	low	high	21.9227
VT_FG	Low temperature:High irradiance	low	high	110.4008
VT_NT	Low temperature:High irradiance	low	high	100.5046
ZT_FG	Low temperature:High irradiance	low	high	88.47808
ZT_NT	Low temperature:High irradiance	low	high	122.4273
FG_NT	Low temperature:High irradiance	low	high	149.0946
VT_ZT	High temperature:Low irradiance	high	low	10.07234
VT_FG	High temperature:Low irradiance	high	low	56.66323
VT_NT	High temperature:Low irradiance	high	low	133.1065
ZT_FG	High temperature:Low irradiance	high	low	66.73557
ZT_NT	High temperature:Low irradiance	high	low	143.1788
FG_NT	High temperature:Low irradiance	high	low	76.44324
VT_ZT	Low temperature:Low irradiance	low	low	39.81976
VT_FG	Low temperature:Low irradiance	low	low	87.11508
VT_NT	Low temperature:Low irradiance	low	low	132.278
ZT_FG	Low temperature:Low irradiance	low	low	47.29532
ZT_NT	Low temperature:Low irradiance	low	low	92.45828
FG_NT	Low temperature:Low irradiance	low	low	45.16296

### Sheet: C) mean and tests
Regions_pairs	diff_length		Regions_pairs	angle
FG_NT	0.827 ± 0.402		FG_NT	91.1 ± 21.1
VT_FG	-0.482 ± 0.402		VT_FG	89.5 ± 21.1
VT_NT	0.345 ± 0.402		VT_NT	94.0 ± 21.1
VT_ZT	-0.216 ± 0.402		VT_ZT	51.8 ± 21.1
ZT_FG	-0.267 ± 0.402		ZT_FG	80.9 ± 21.1
ZT_NT	0.561 ± 0.402		ZT_NT	125.8 ± 21.1
Effect of region (F-value)	1.69		Effect of region (F-value)	1.28
Treatment	diff_length		Treatment	angle
Low temperature:Low irradiance	-0.139 ± 0.368		Low temperature:Low irradiance	74.0 ± 18.3
Low temperature:High irradiance	0.388 ± 0.368		Low temperature:High irradiance	98.8 ± 18.3
High temperature:Low irradiance	0.109 ± 0.368		High temperature:Low irradiance	81.0 ± 18.3
High temperature:High irradiance	0.154 ± 0.368		High temperature:High irradiance	101.5 ± 18.3
Effect of treatment (F-value)	0.34		Effect of treatment (F-value)	0.56
