## Supplementary material for "Parallelism in gene expression between foothill and alpine ecotypes in *Arabidopsis arenosa*": Table S7

### Sheet: NT_FG
Table S7. Number of candidate SNPs (at 5 % outlier) at the same position (in cis-regulatory or coding elements) for each pair of region (NT = Niedere Tauern (Austria), FG = Făgăraș (Romania), VT = Vysoké Tatry (Slovakia), ZT = Západné Tatry (Slovakia)). The last two sheets show the GO term enrichment analysis performed on all genes with at least one candidate SNP at the same position across the s…
Nb of candidate SNPs in		lyrata_ID	thaliana_ID	gene
cis-region	coding region
1	0	AL1G20540	AT1G09932	Phosphoglycerate mutase family protein
0	1	AL1G26810	AT1G14780	MAC/Perforin domain-containing protein
1	0	AL2G36930	AT1G76790	O-methyltransferase family protein
1	0	AL3G10470	AT3G01680	Unknown
1	0	AL6G47990	AT4G04540	CRK39, cysteine-rich RLK (RECEPTOR-like protein kinase) 39
0	1	AL7G33290	AT4G20860	FAD-binding Berberine family protein
1	0	AL8G38660	AT5G61910	DCD (Development and Cell Death) domain protein

### Sheet: NT_VT
Nb of candidate SNPs in		lyrata_ID	thaliana_ID	gene
cis-region	coding region
1	0	AL1G31350	AT1G18830	Transducin/WD40 repeat-like superfamily protein
3	0	AL2G31390	AT1G71370	DEA(D/H)-box RNA helicase family protein
1	0	AL4G10790	AT2G21590	APL4, Glucose-1-phosphate adenylyltransferase family protein
1	0	AL5G12530	AT2G02930	ATGSTF3, GST16, GSTF3, glutathione S-transferase F3
1	0	AL5G23920	0	0

### Sheet: NT_ZT
Nb of candidate SNPs in		lyrata_ID	thaliana_ID	gene
cis-region	coding region
1	0	AL1G12470	AT1G03020	Thioredoxin superfamily protein
1	0	AL1G48330	AT1G33840	Unknown
1	0	AL2G19730	AT1G65090	Unknown
1	0	AL2G37060	AT1G76930	ATEXT1, ATEXT4, EXT1, EXT4, ORG5, extensin 4
1	0	AL3G48310	AT2G19910	RNA-dependent RNA polymerase family protein
0	4	AL5G44800	AT3G62150	PGP21, P-glycoprotein 21
2	0	AL6G30200	AT5G18840	Major facilitator superfamily protein
1	0	AL6G44460	0	0
1	0	AL6G46440	0	0
1	0	AL7G13390	AT4G37430	CYP81F1, CYP91A2, cytochrome P450, family 91, subfamily A, polypeptide 2
1	0	AL7G52130	AT5G38450	CYP735A1, cytochrome P450, family 735, subfamily A, polypeptide 1

### Sheet: FG_VT
Nb of candidate SNPs in		lyrata_ID	thaliana_ID	gene
cis-region	coding region
1	0	AL1G14850	0	0
4	9	AL1G22390	AT1G11310	ATMLO2, MLO2, PMR2, Seven transmembrane MLO family protein
1	0	AL1G38590	AT1G26960	AtHB23, HB23, homeobox protein 23
2	0	AL1G44230	AT1G30280	Chaperone DnaJ-domain superfamily protein
3	0	AL1G48330	AT1G33840	Unknown
0	1	AL1G48980	AT1G34420	leucine-rich repeat transmembrane protein kinase family protein
0	1	AL2G14410	0	0
0	1	AL2G15250	AT1G61120	GES, TPS04, TPS4, terpene synthase 04
4	3	AL2G22180	AT1G65480	FT, PEBP (phosphatidylethanolamine-binding protein) family protein
2	0	AL2G38780	AT1G78410	VQ motif-containing protein
0	1	AL3G17600	AT3G06560	PAPS3, poly(A) polymerase 3
0	1	AL3G23020	AT3G11480	ATBSMT1, BSMT1, S-adenosyl-L-methionine-dependent methyltransferases superfamily protein
1	0	AL3G24130	AT3G12500	ATHCHIB, B-CHI, CHI-B, HCHIB, PR-3, PR3, basic chitinase
2	0	AL3G45650	AT2G13810	ALD1, AGD2-like defense response protein 1
1	0	AL4G10020	0	0
3	0	AL4G25680	AT2G30770	CYP71A13, cytochrome P450, family 71, subfamily A, polypeptide 13
0	1	AL4G37400	AT2G39850	Subtilisin-like serine endopeptidase family protein
2	0	AL4G42250	0	0
0	2	AL4G44090	AT2G44990	ATCCD7, CCD7, MAX3, carotenoid cleavage dioxygenase 7
0	1	AL4G45730	AT2G46430	ATCNGC3, CNGC3, CNGC3.C, cyclic nucleotide gated channel 3
5	0	AL5G10130	AT2G01180	ATLPP1, ATPAP1, LPP1, PAP1, phosphatidic acid phosphatase 1
4	0	AL5G22170	AT3G48640	Unknown
1	0	AL6G36120	0	0
1	0	AL6G37670	0	0
0	1	AL6G39300	0	0
1	0	AL6G47350	AT4G12480	pEARLI 1, Bifunctional inhibitor/lipid-transfer protein/seed storage 2S albumin superfamily protein
0	1	AL7G14310	AT4G36700	RmlC-like cupins superfamily protein
1	0	AL7G20790	AT4G31290	ChaC-like family protein
0	1	AL7G24780	AT4G27860	vacuolar iron transporter (VIT) family protein
1	0	AL7G29150	AT4G24140	alpha/beta-Hydrolases superfamily protein
1	0	AL7G46620	AT5G37740	Calcium-dependent lipid-binding (CaLB domain) family protein
1	5	AL8G24230	AT5G50200	ATNRT3.1, NRT3.1, WR3, nitrate transmembrane transporters
0	1	AL8G26690	AT5G52300	LTI65, RD29B, CAP160 protein
1	0	AL8G34730	AT5G58500	LSH5, Protein of unknown function (DUF640)
0	1	AL8G36200	AT5G59680	Leucine-rich repeat protein kinase family protein

### Sheet: FG_ZT
Nb of candidate SNPs in		lyrata_ID	thaliana_ID	gene
cis-region	coding region
2	0	AL1G11800	AT1G02460	Pectin lyase-like superfamily protein
1	0	AL1G12470	AT1G03020	Thioredoxin superfamily protein
0	0	AL1G17040	AT1G07000	ATEXO70B2, EXO70B2, exocyst subunit exo70 family protein B2
1	0	AL1G28830	AT1G16670	Protein kinase superfamily protein
1	0	AL1G32160	0	0
1	0	AL1G37960	0	0
1	0	AL1G37970	AT1G24148	Unknown
2	0	AL1G48330	AT1G33840	Unknown
1	0	AL1G57930	AT1G50280	Phototropic-responsive NPH3 family protein
1	0	AL1G59530	AT1G51620	Protein kinase superfamily protein
1	0	AL1G59900	AT1G51890	Leucine-rich repeat protein kinase family protein
1	0	AL1G66070	0	0
1	0	AL1G66590	AT1G56650	ATMYB75, MYB75, PAP1, SIAA1, production of anthocyanin pigment 1
0	1	AL2G12560	AT1G63030	ddf2, Integrase-type DNA-binding superfamily protein
0	1	AL2G14410	0	0
0	3	AL2G19370	0	0
0	1	AL2G25320	AT1G67000	Protein kinase superfamily protein
1	0	AL2G25330	0	0
0	3	AL2G26120	AT3G16030	CES101, lectin protein kinase family protein
1	0	AL2G27390	0	0
1	0	AL2G27460	AT1G68560	ATXYL1, TRG1, XYL1, alpha-xylosidase 1
0	1	AL2G32280	AT1G72610	ATGER1, GER1, GLP1, germin-like protein 1
1	0	AL2G38970	AT1G78570	ATRHM1, RHM1, ROL1, rhamnose biosynthesis 1
2	0	AL3G10950	AT3G01290	SPFH/Band 7/PHB domain-containing membrane-associated protein family
1	0	AL3G22470	0	0
0	1	AL3G22850	AT3G11340	UDP-Glycosyltransferase superfamily protein
1	0	AL3G28940	AT3G16240	AQP1, ATTIP2;1, DELTA-TIP, DELTA-TIP1, TIP2;1, delta tonoplast integral protein
1	0	AL3G29720	AT3G16800	Protein phosphatase 2C family protein
1	0	AL3G30820	AT3G17700	ATCNGC20, CNBT1, CNGC20, cyclic nucleotide-binding transporter 1
4	0	AL3G47130	AT2G15390	atfut4, FUT4, fucosyltransferase 4
0	1	AL3G48320	AT2G19900	ATNADP-ME1, NADP-ME1, NADP-malic enzyme 1
0	1	AL3G53310	AT2G20350	Integrase-type DNA-binding superfamily protein
0	1	AL7G20520	0	0
2	0	AL4G12970	AT2G23130	AGP17, ATAGP17, arabinogalactan protein 17
0	1	AL4G13940	0	0
1	0	AL4G16250	0	0
1	1	AL4G18660	AT2G26190	calmodulin-binding family protein
3	0	AL4G18690	0	0
0	1	AL4G23910	AT2G29350	SAG13, senescence-associated gene 13
1	0	AL4G25670	AT2G30766	Unknown
3	0	AL4G25680	AT2G30770	CYP71A13, cytochrome P450, family 71, subfamily A, polypeptide 13
1	0	AL4G30400	AT2G34430	LHB1B1, LHCB1.4, light-harvesting chlorophyll-protein complex II subunit B1
1	0	AL4G36090	AT2G38790	Unknown
1	0	AL4G37910	0	0
1	0	AL4G41130	AT2G42580	TTL3, VIT, tetratricopetide-repeat thioredoxin-like 3
1	0	AL4G41700	0	0
0	2	AL4G44090	AT2G44990	ATCCD7, CCD7, MAX3, carotenoid cleavage dioxygenase 7
0	1	AL5G14130	AT3G25610	ATPase E1-E2 type family protein / haloacid dehalogenase-like hydrolase family protein
0	1	AL5G17790	AT3G28270	Unknown
4	0	AL5G19150	AT3G29240	Unknown
0	1	AL5G20420	AT3G30775	AT-POX, ATPDH, ATPOX, ERD5, PRO1, PRODH, Methylenetetrahydrofolate reductase family protein
0	1	AL5G22500	AT3G44350	anac061, NAC061, NAC domain containing protein 61
1	0	AL5G26710	AT3G47480	Calcium-binding EF-hand family protein
1	0	AL5G27060	AT3G47780	ATATH6, ATH6, ABC2 homolog 6
0	1	AL5G35450	AT3G54400	Eukaryotic aspartyl protease family protein
0	1	AL5G39810	AT3G58120	ATBZIP61, BZIP61, Basic-leucine zipper (bZIP) transcription factor family protein
0	3	AL5G41020	AT3G59140	ATMRP14, MRP14, multidrug resistance-associated protein 14
1	0	AL5G45380	AT3G62630	Unknown
0	20	AL6G19840	0	0
0	1	AL6G20650	AT5G10160	Thioesterase superfamily protein
1	0	AL6G21640	0	0
1	0	AL6G23350	0	0
1	2	AL6G23800	AT5G13190	Unknown
4	0	AL6G28400	AT5G17330	GAD, GAD1, glutamate decarboxylase
0	1	AL6G33400	AT5G22380	anac090, NAC090, NAC domain containing protein 90
1	0	AL6G36120	0	0
0	1	AL6G44540	AT4G10500	2-oxoglutarate (2OG) and Fe(II)-dependent oxygenase superfamily protein
1	0	AL6G50850	AT4G02280	ATSUS3, SUS3, sucrose synthase 3
0	1	AL7G13130	AT4G37640	ACA2, calcium ATPase 2
1	0	AL7G17070	0	0
1	0	AL7G20210	AT4G31800	ATWRKY18, WRKY18, WRKY DNA-binding protein 18
4	24	AL7G20520	0	0
0	4	AL7G24820	AT4G27830	BGLU10, beta glucosidase 10
1	0	AL7G34620	AT4G19500	nucleoside-triphosphatases;transmembrane receptors;nucleotide binding;ATP binding
0	2	AL7G35300	AT4G18880	AT-HSFA4A, HSF A4A, heat shock transcription factor A4A
1	0	AL7G37760	AT4G16860	RPP4, Disease resistance protein (TIR-NBS-LRR class) family
1	0	AL7G41850	AT4G14368	Regulator of chromosome condensation (RCC1) family protein
1	0	AL7G43790	0	0
1	0	AL8G15480	AT5G44390	FAD-binding Berberine family protein
0	1	AL8G26800	AT5G52400	CYP715A1, cytochrome P450, family 715, subfamily A, polypeptide 1
0	1	AL8G32820	AT5G56960	basic helix-loop-helix (bHLH) DNA-binding family protein
0	1	AL8G34460	0	0
0	1	AL8G36200	AT5G59680	Leucine-rich repeat protein kinase family protein
1	0	AL8G37870	AT5G61210	ATSNAP33, ATSNAP33B, SNAP33, SNP33, soluble N-ethylmaleimide-sensitive factor adaptor protein 33
1	0	AL8G45320	AT5G66210	CPK28, calcium-dependent protein kinase 28

### Sheet: VT_ZT
Nb of candidate SNPs in		lyrata_ID	thaliana_ID	gene
cis-region	coding region
0	1	AL1G11110	AT1G01340	ACBK1, ATCNGC10, CNGC10, cyclic nucleotide gated channel 10
1	0	AL1G13760	AT1G04160	ATXIB, XI-8, XI-B, XIB, myosin XI B
3	0	AL1G19910	AT1G09400	FMN-linked oxidoreductases superfamily protein
0	2	AL1G25250	0	0
2	0	AL1G29020	AT1G16850	Unknown
0	3	AL1G31210	AT1G18740	Unknown
1	0	AL1G38930	AT1G26770	AT-EXP10, ATEXP10, ATEXPA10, ATHEXP ALPHA 1.1, EXP10, EXPA10, expansin A10
0	1	AL1G44780	AT1G30720	FAD-binding Berberine family protein
1	0	AL1G48330	AT1G33840	Unknown
1	0	AL1G61210	AT1G52890	ANAC019, NAC019, NAC domain containing protein 19
1	0	AL3G18840	AT3G07520	ATGLR1.4, GLR1.4, glutamate receptor 1.4
0	1	AL2G14410	0	0
1	0	AL2G24840	AT1G66720	S-adenosyl-L-methionine-dependent methyltransferases superfamily protein
1	0	AL2G29560	AT1G70270	Unknown
0	1	AL2G33350	AT1G73600	S-adenosyl-L-methionine-dependent methyltransferases superfamily protein
0	1	AL2G33610	AT1G73805	Calmodulin binding protein-like
1	0	AL2G34220	AT1G74370	RING/U-box superfamily protein
0	2	AL2G37990	AT1G77760	GNR1, NIA1, NR1, nitrate reductase 1
1	0	AL2G39260	AT1G78850	D-mannose binding lectin protein with Apple-like carbohydrate-binding domain
1	0	AL3G10950	AT3G01290	SPFH/Band 7/PHB domain-containing membrane-associated protein family
1	1	AL3G14260	AT3G04290	ATLTL1, LTL1, Li-tolerant lipase 1
1	2	AL3G25380	AT3G13470	TCP-1/cpn60 chaperonin family protein
0	1	AL3G28520	AT3G15870	Fatty acid desaturase family protein
2	0	AL3G29590	AT3G16670	Pollen Ole e 1 allergen and extensin family protein
1	0	AL3G30410	AT3G44070	Glycosyl hydrolase family 35 protein
2	3	AL3G42940	AT2G05440	ATGRP9, GRP9, GLYCINE RICH PROTEIN 9
0	2	AL3G43300	AT2G05790	O-Glycosyl hydrolases family 17 protein
1	1	AL3G47130	AT2G15390	atfut4, FUT4, fucosyltransferase 4
1	0	AL3G48310	AT2G19910	RNA-dependent RNA polymerase family protein
2	4	AL3G52520	AT2G16370	THY-1, thymidylate synthase 1
1	0	AL4G11820	AT2G22330	CYP79B3, cytochrome P450, family 79, subfamily B, polypeptide 3
0	1	AL4G12640	AT2G22990	SCPL8, SNG1, sinapoylglucose 1
1	0	AL4G12650	AT2G23000	scpl10, serine carboxypeptidase-like 10
1	0	AL4G14290	0	0
2	0	AL4G24430	AT5G34869	Unknown
6	0	AL4G25650	0	0
2	0	AL4G25670	AT2G30766	Unknown
27	2	AL4G25680	AT2G30770	CYP71A13, cytochrome P450, family 71, subfamily A, polypeptide 13
0	1	AL4G27510	0	0
1	0	AL4G28290	AT2G32800	AP4.3A, protein kinase family protein
12	1	AL4G29600	AT2G33830	Dormancy/auxin associated family protein
0	2	AL4G44090	AT2G44990	ATCCD7, CCD7, MAX3, carotenoid cleavage dioxygenase 7
7	0	AL4G45110	AT2G45900	Phosphatidylinositol N-acetyglucosaminlytransferase subunit P-related
0	1	AL4G45730	AT2G46430	ATCNGC3, CNGC3, CNGC3.C, cyclic nucleotide gated channel 3
1	0	AL5G11360	0	0
1	0	AL5G11370	AT2G02120	LCR70, PDF2.1, Scorpion toxin-like knottin superfamily protein
0	1	AL5G17760	0	0
0	4	AL5G17790	AT3G28270	Unknown
3	4	AL5G22420	AT3G44290	anac060, NAC060, NAC domain containing protein 60
3	0	AL5G28150	0	0
14	6	AL5G33780	AT3G52970	CYP76G1, cytochrome P450, family 76, subfamily G, polypeptide 1
0	9	AL5G38480	0	0
1	1	AL5G40710	AT3G58900	F-box/RNI-like superfamily protein
1	8	AL5G42510	AT3G60290	2-oxoglutarate (2OG) and Fe(II)-dependent oxygenase superfamily protein
1	0	AL6G36800	0	0
4	0	AL6G21320	0	0
1	0	AL6G27280	AT5G16360	NC domain-containing protein-related
1	0	AL6G27550	0	0
2	4	AL6G28400	AT5G17330	GAD, GAD1, glutamate decarboxylase
2	4	AL6G30200	AT5G18840	Major facilitator superfamily protein
15	0	AL6G35300	AT5G23980	ATFRO4, FRO4, ferric reduction oxidase 4
3	0	AL6G36120	0	0
1	1	AL6G38300	AT5G26340	ATSTP13, MSS1, STP13, Major facilitator superfamily protein
1	0	AL6G40690	AT2G07760	Zinc knuckle (CCHC-type) family protein
1	0	AL7G10320	AT4G38460	GGR, geranylgeranyl reductase
1	0	AL7G12230	0	0
0	2	AL7G15440	AT4G24420	RNA-binding (RRM/RBD/RNP motifs) family protein
2	0	AL7G20100	0	0
1	0	AL7G21900	AT4G30250	P-loop containing nucleoside triphosphate hydrolases superfamily protein
3	2	AL7G23250	AT4G29210	GGT3, GGT4, gamma-glutamyl transpeptidase 4
2	0	AL7G23260	AT4G29190	Zinc finger C-x8-C-x5-C-x3-H type family protein
1	0	AL7G27620	0	0
1	1	AL7G29660	AT4G23700	ATCHX17, CHX17, cation/H+ exchanger 17
2	0	AL7G29680	AT4G23680	Polyketide cyclase/dehydrase and lipid transport superfamily protein
1	0	AL7G32210	0	0
0	2	AL7G34990	AT4G19100	Unknown
0	1	AL7G40480	AT4G15210	AT-BETA-AMY, ATBETA-AMY, BAM5, BMY1, RAM1, beta-amylase 5
1	0	AL7G41860	AT4G14365	XBAT34, XB3 ortholog 4 in Arabidopsis thaliana
2	3	AL7G50700	AT5G39610	ANAC092, ATNAC2, ATNAC6, NAC2, NAC6, ORE1, NAC domain containing protein 6
3	0	AL7G52940	AT5G38020	S-adenosyl-L-methionine-dependent methyltransferases superfamily protein
3	0	AL8G14840	AT5G44700	EDA23, GSO2, Leucine-rich repeat transmembrane protein kinase
2	0	AL8G15130	0	0
0	1	AL8G15490	0	0
1	0	AL8G16660	0	0
1	0	AL8G18570	0	0
2	0	AL8G28950	AT5G53880	Unknown
1	0	AL8G29160	AT5G54060	UF3GT, UDP-glucose:flavonoid 3-o-glucosyltransferase
1	11	AL8G36200	AT5G59680	Leucine-rich repeat protein kinase family protein
2	0	AL8G37520	AT5G60900	RLK1, receptor-like protein kinase 1
1	0	AL8G40270	AT5G63180	Pectin lyase-like superfamily protein

### Sheet: GO term
GO_ID	Gene Ontology term	Cluster frequency	Genome frequency	FDR	Genes
GO:0050896	response to stimulus	74 of 162 genes, 45.7%	6580 of 32973 genes, 20.0%	5.63e-11	AT1G76930, AT5G37740, AT5G66210, AT3G60290, AT5G26340, AT3G17700, AT1G30720, AT2G30770, AT3G11480, AT3G16670, AT4G31800, AT2G42580, AT5G13190, AT4G16860, AT3G11340, AT1G50280, AT3G28270, AT5G61210, AT4G23680, AT3G01290, AT3G16800, AT5G17330, AT1G56650, AT1G26960, AT1G73805, AT1G52890, AT1G65480, AT5G50200, AT1G78570, AT4G15210, AT3G62150, AT5G58500, AT4G20860, AT3G30775, AT3G16030, AT1G07000, AT1…
GO:0042221	response to chemical	47 of 162 genes, 29.0%	3101 of 32973 genes, 9.4%	5.55e-10	AT1G07000, AT1G76930, AT5G37740, AT5G26340, AT1G77760, AT1G30720, AT1G16670, AT4G10500, AT2G45900, AT5G56960, AT4G31800, AT2G42580, AT2G01180, AT5G13190, AT4G29210, AT5G39610, AT5G54060, AT2G13810, AT4G18880, AT1G68560, AT1G50280, AT3G12500, AT3G28270, AT4G02280, AT5G61210, AT4G12480, AT3G04290, AT3G44290, AT2G32800, AT3G16800, AT1G61120, AT5G17330, AT2G26190, AT1G56650, AT1G26960, AT1G73805, AT1…
GO:0006950	response to stress	50 of 162 genes, 30.9%	3834 of 32973 genes, 11.6%	2.14e-08	AT3G16030, AT1G07000, AT1G76930, AT1G16850, AT5G66210, AT5G26340, AT2G15390, AT1G51890, AT1G77760, AT1G30720, AT2G30770, AT1G16670, AT4G10500, AT1G18740, AT3G11480, AT3G16670, AT1G11310, AT4G31800, AT2G42580, AT2G01180, AT5G13190, AT4G16860, AT3G11340, AT2G29350, AT1G78410, AT5G39610, AT2G13810, AT4G18880, AT3G12500, AT1G14780, AT4G02280, AT3G28270, AT4G12480, AT3G04290, AT4G23680, AT2G32800, AT3…
GO:1901700	response to oxygen-containing compound	32 of 162 genes, 19.8%	1764 of 32973 genes, 5.3%	5.94e-08	AT1G07000, AT1G76930, AT5G37740, AT5G26340, AT4G10500, AT2G45900, AT5G56960, AT4G31800, AT2G42580, AT5G39610, AT5G54060, AT2G13810, AT4G18880, AT1G50280, AT3G28270, AT4G02280, AT3G04290, AT4G12480, AT5G61210, AT3G44290, AT2G32800, AT3G16800, AT1G61120, AT2G26190, AT1G56650, AT1G26960, AT1G52890, AT5G50200, AT3G44350, AT5G52300, AT4G20860, AT3G30775
GO:0043207	response to external biotic stimulus	28 of 162 genes, 17.3%	1396 of 32973 genes, 4.2%	1.09e-07	AT3G16030, AT5G61210, AT4G12480, AT3G01290, AT1G07000, AT2G32800, AT1G61120, AT5G66210, AT1G51890, AT3G17700, AT2G22330, AT1G56650, AT2G30770, AT1G73805, AT1G16670, AT4G10500, AT3G11480, AT1G11310, AT4G31800, AT4G15210, AT4G16860, AT2G29350, AT3G11340, AT2G02120, AT2G13810, AT2G02930, AT3G12500, AT3G30775
GO:0051707	response to other organism	28 of 162 genes, 17.3%	1396 of 32973 genes, 4.2%	1.09e-07	AT3G16030, AT5G61210, AT4G12480, AT3G01290, AT1G07000, AT2G32800, AT1G61120, AT5G66210, AT1G51890, AT3G17700, AT2G22330, AT1G56650, AT2G30770, AT1G73805, AT1G16670, AT4G10500, AT3G11480, AT1G11310, AT4G31800, AT4G15210, AT4G16860, AT2G29350, AT3G11340, AT2G02120, AT2G13810, AT2G02930, AT3G12500, AT3G30775
GO:0009607	response to biotic stimulus	28 of 162 genes, 17.3%	1409 of 32973 genes, 4.3%	1.34e-07	AT3G16030, AT5G61210, AT4G12480, AT3G01290, AT1G07000, AT2G32800, AT1G61120, AT5G66210, AT1G51890, AT3G17700, AT2G22330, AT1G56650, AT2G30770, AT1G73805, AT1G16670, AT4G10500, AT3G11480, AT1G11310, AT4G31800, AT4G15210, AT4G16860, AT2G29350, AT3G11340, AT2G02120, AT2G13810, AT2G02930, AT3G12500, AT3G30775
GO:0001101	response to acid chemical	27 of 162 genes, 16.7%	1360 of 32973 genes, 4.1%	2.98e-07	AT4G02280, AT3G28270, AT5G61210, AT4G12480, AT3G04290, AT1G07000, AT2G32800, AT1G76930, AT3G16800, AT5G37740, AT1G61120, AT5G26340, AT2G26190, AT1G56650, AT1G26960, AT1G52890, AT5G50200, AT4G10500, AT2G45900, AT4G31800, AT5G39610, AT5G54060, AT2G13810, AT5G52300, AT1G50280, AT4G20860, AT3G30775
GO:0002239	response to oomycetes	9 of 162 genes, 5.6%	98 of 32973 genes, 0.3%	6.81e-07	AT4G10500, AT3G01290, AT2G22330, AT2G02930, AT1G56650, AT1G07000, AT2G32800, AT1G73805, AT3G11340
GO:0010033	response to organic substance	33 of 162 genes, 20.4%	2075 of 32973 genes, 6.3%	8.28e-07	AT1G07000, AT1G76930, AT5G37740, AT5G26340, AT1G16670, AT4G10500, AT2G45900, AT5G56960, AT4G31800, AT2G42580, AT5G39610, AT5G54060, AT2G13810, AT4G18880, AT1G50280, AT3G12500, AT4G02280, AT3G04290, AT4G12480, AT5G61210, AT3G44290, AT2G32800, AT1G61120, AT2G26190, AT1G56650, AT1G73805, AT1G26960, AT1G78570, AT3G44350, AT3G62150, AT2G20350, AT5G52300, AT4G20860
GO:0009605	response to external stimulus	30 of 162 genes, 18.5%	1882 of 32973 genes, 5.7%	4.92e-06	AT3G28270, AT3G16030, AT5G61210, AT4G12480, AT3G01290, AT1G07000, AT2G32800, AT1G61120, AT5G66210, AT1G51890, AT3G17700, AT2G22330, AT1G56650, AT2G30770, AT1G73805, AT1G16670, AT4G10500, AT3G11480, AT1G11310, AT4G31800, AT4G15210, AT4G16860, AT2G29350, AT3G11340, AT2G02120, AT2G13810, AT2G30766, AT2G02930, AT3G12500, AT3G30775
GO:0009628	response to abiotic stimulus	32 of 162 genes, 19.8%	2281 of 32973 genes, 6.9%	2.94e-05	AT1G07000, AT1G16850, AT3G60290, AT5G26340, AT2G15390, AT1G77760, AT1G30720, AT1G16670, AT1G18740, AT2G01180, AT2G42580, AT5G13190, AT5G39610, AT4G18880, AT3G07520, AT3G28270, AT4G02280, AT3G04290, AT4G12480, AT5G61210, AT3G16800, AT2G26190, AT1G56650, AT1G73805, AT1G65480, AT1G52890, AT5G52300, AT5G58500, AT1G78850, AT4G20860, AT2G34430, AT3G30775
GO:0002376	immune system process	14 of 162 genes, 8.6%	490 of 32973 genes, 1.5%	7.48e-05	AT3G16030, AT4G12480, AT1G11310, AT4G31800, AT2G01180, AT5G13190, AT4G16860, AT5G39610, AT2G13810, AT2G22330, AT2G30770, AT1G73805, AT1G14780, AT3G12500
GO:0006952	defense response	25 of 162 genes, 15.4%	1607 of 32973 genes, 4.9%	0.00015	AT3G16030, AT4G12480, AT4G23680, AT1G07000, AT2G32800, AT5G66210, AT1G51890, AT2G22330, AT2G30770, AT1G73805, AT4G10500, AT3G11480, AT1G11310, AT4G31800, AT2G01180, AT5G13190, AT4G16860, AT2G29350, AT3G11340, AT5G39610, AT2G13810, AT2G02120, AT1G14780, AT3G12500, AT3G30775
GO:0045087	innate immune response	13 of 162 genes, 8.0%	444 of 32973 genes, 1.3%	0.00016	AT3G16030, AT4G12480, AT1G11310, AT2G01180, AT5G13190, AT4G16860, AT5G39610, AT2G13810, AT2G22330, AT2G30770, AT1G73805, AT1G14780, AT3G12500
GO:0051704	multi-organism process	28 of 162 genes, 17.3%	1972 of 32973 genes, 6.0%	0.00017	AT3G16030, AT5G61210, AT4G12480, AT3G01290, AT1G07000, AT2G32800, AT1G61120, AT5G66210, AT1G51890, AT3G17700, AT2G22330, AT1G56650, AT2G30770, AT1G73805, AT1G16670, AT4G10500, AT3G11480, AT1G11310, AT4G31800, AT4G15210, AT4G16860, AT2G29350, AT3G11340, AT2G02120, AT2G13810, AT2G02930, AT3G12500, AT3G30775
GO:0006955	immune response	13 of 162 genes, 8.0%	452 of 32973 genes, 1.4%	0.00019	AT3G16030, AT4G12480, AT1G11310, AT2G01180, AT5G13190, AT4G16860, AT5G39610, AT2G13810, AT2G22330, AT2G30770, AT1G73805, AT1G14780, AT3G12500
GO:0009617	response to bacterium	14 of 162 genes, 8.6%	541 of 32973 genes, 1.6%	0.00024	AT4G10500, AT4G12480, AT1G07000, AT2G32800, AT4G31800, AT1G61120, AT5G66210, AT2G13810, AT1G51890, AT2G22330, AT2G30770, AT1G73805, AT1G16670, AT3G30775
GO:0009725	response to hormone	25 of 162 genes, 15.4%	1723 of 32973 genes, 5.2%	0.00055	AT5G61210, AT4G12480, AT3G04290, AT2G32800, AT1G76930, AT5G37740, AT1G61120, AT5G26340, AT2G26190, AT1G56650, AT1G26960, AT2G45900, AT4G10500, AT1G78570, AT4G31800, AT2G42580, AT5G39610, AT5G54060, AT2G13810, AT3G62150, AT2G20350, AT5G52300, AT1G50280, AT4G20860, AT3G12500
GO:0009719	response to endogenous stimulus	25 of 162 genes, 15.4%	1740 of 32973 genes, 5.3%	0.00066	AT5G61210, AT4G12480, AT3G04290, AT2G32800, AT1G76930, AT5G37740, AT1G61120, AT5G26340, AT2G26190, AT1G56650, AT1G26960, AT2G45900, AT4G10500, AT1G78570, AT4G31800, AT2G42580, AT5G39610, AT5G54060, AT2G13810, AT3G62150, AT2G20350, AT5G52300, AT1G50280, AT4G20860, AT3G12500
GO:0010035	response to inorganic substance	17 of 162 genes, 10.5%	982 of 32973 genes, 3.0%	0.00353	AT4G02280, AT3G28270, AT3G04290, AT1G07000, AT3G16800, AT1G61120, AT5G26340, AT5G17330, AT1G56650, AT1G52890, AT5G50200, AT5G39610, AT1G68560, AT5G52300, AT1G78850, AT3G12500, AT3G30775
GO:0042742	defense response to bacterium	11 of 162 genes, 6.8%	454 of 32973 genes, 1.4%	0.00782	AT4G12480, AT1G07000, AT2G32800, AT4G31800, AT5G66210, AT2G13810, AT1G51890, AT2G22330, AT2G30770, AT1G73805, AT3G30775
GO:0070887	cellular response to chemical stimulus	21 of 162 genes, 13.0%	1510 of 32973 genes, 4.6%	0.00817	AT3G28270, AT3G44290, AT2G32800, AT5G37740, AT2G26190, AT1G30720, AT1G56650, AT1G78570, AT2G01180, AT2G42580, AT5G13190, AT4G29210, AT5G54060, AT2G13810, AT3G62150, AT2G20350, AT5G52300, AT1G78850, AT4G20860, AT3G12500, AT3G30775
GO:0002237	response to molecule of bacterial origin	4 of 162 genes, 2.5%	34 of 32973 genes, 0.1%	0.01095	AT1G07000, AT1G73805, AT4G31800, AT1G16670
GO:0098542	defense response to other organism	17 of 162 genes, 10.5%	1096 of 32973 genes, 3.3%	0.01436	AT4G10500, AT4G12480, AT1G07000, AT2G32800, AT1G11310, AT4G31800, AT4G16860, AT2G29350, AT5G66210, AT2G02120, AT2G13810, AT1G51890, AT2G22330, AT2G30770, AT1G73805, AT3G12500, AT3G30775
GO:0002229	defense response to oomycetes	5 of 162 genes, 3.1%	78 of 32973 genes, 0.2%	0.02007	AT4G10500, AT2G22330, AT1G07000, AT2G32800, AT1G73805
GO:0031347	regulation of defense response	8 of 162 genes, 4.9%	274 of 32973 genes, 0.8%	0.03174	AT1G07000, AT1G11310, AT4G31800, AT5G13190, AT5G66210, AT5G39610, AT2G22330, AT1G73805
GO:0042493	response to drug	11 of 162 genes, 6.8%	534 of 32973 genes, 1.6%	0.03397	AT4G10500, AT3G04290, AT5G56960, AT2G32800, AT1G76930, AT4G31800, AT1G61120, AT5G39610, AT3G44350, AT2G13810, AT4G18880
GO:0009626	plant-type hypersensitive response	5 of 162 genes, 3.1%	91 of 32973 genes, 0.3%	0.04200	AT1G73805, AT3G12500, AT2G01180, AT1G14780, AT5G13190
GO:0034050	host programmed cell death induced by symbiont	5 of 162 genes, 3.1%	92 of 32973 genes, 0.3%	0.04424	AT1G73805, AT3G12500, AT2G01180, AT1G14780, AT5G13190
GO:0009611	response to wounding	7 of 162 genes, 4.3%	215 of 32973 genes, 0.7%	0.04652	AT2G22330, AT3G11480, AT2G32800, AT1G76930, AT3G12500, AT5G50200, AT1G61120

### Sheet: REVIGO
term_ID	description	frequencyInDb	log10pvalue	uniqueness	dispensability	representative
GO:0002376	immune system process	1.532%	-4.1258	0.935	0.000	immune system process
GO:0050896	response to stimulus	25.943%	-10.2489	0.951	0.000	response to stimulus
GO:0051704	multi-organism process	3.362%	-3.7499	0.937	0.000	multi-organism process
GO:0051707	response to other organism	4.968%	-6.9618	0.347	0.000	response to other organism
GO:0009628	response to abiotic stimulus	7.946%	-4.5310	0.467	0.433	response to other organism
GO:0002239	response to oomycetes	0.194%	-6.1664	0.499	0.617	response to other organism
GO:0001101	response to acid chemical	5.011%	-6.5245	0.413	0.638	response to other organism
GO:0002237	response to molecule of bacterial origin	0.121%	-1.9604	0.447	0.586	response to other organism
GO:0006952	defense response	6.090%	-3.8095	0.425	0.473	response to other organism
GO:0006950	response to stress	14.156%	-7.6682	0.430	0.495	response to other organism
GO:0002229	defense response to oomycetes	0.168%	-1.6973	0.449	0.607	response to other organism
GO:0045087	innate immune response	1.364%	-3.7956	0.408	0.274	response to other organism
GO:1901700	response to oxygen-containing compound	6.504%	-7.2257	0.397	0.605	response to other organism
GO:0070887	cellular response to chemical stimulus	5.287%	-2.0874	0.400	0.644	response to other organism
GO:0042221	response to chemical	12.434%	-9.2550	0.439	0.393	response to other organism
GO:0010035	response to inorganic substance	3.699%	-2.4511	0.431	0.317	response to other organism
GO:0009611	response to wounding	0.816%	-1.3323	0.524	0.369	response to other organism
GO:0009607	response to biotic stimulus	5.158%	-6.8709	0.492	0.396	response to other organism
GO:0009605	response to external stimulus	6.366%	-5.3078	0.480	0.413	response to other organism
GO:0031347	regulation of defense response	0.971%	-1.4983	0.469	0.589	response to other organism
GO:0042493	response to drug	0.367%	-1.4689	0.537	0.410	response to other organism
GO:0009719	response to endogenous stimulus	7.359%	-3.1797	0.471	0.426	response to other organism
